# R code and downstream analysis objects for the scRNA-seq atlas of human breast spanning normal, preneoplastic and tumorigenic states

**DOI:** 10.1101/2021.11.30.470523

**Authors:** Yunshun Chen, Bhupinder Pal, Geoffrey J Lindeman, Jane E Visvader, Gordon K Smyth

**Author notes:** corresponding author: Gordon Smyth.

## Abstract

Breast cancer is a common and highly heterogeneous disease. Understanding the cellular diversity in the mammary gland and its surrounding micro-environment across different states can provide insight into the cancer development in human breast. Recently, a large-scale single-cell RNA expression atlas was constructed of the human breast spanning normal, preneoplastic and tumorigenic states. Single-cell expression profiles of nearly 430,000 cells were obtained from 69 distinct surgical tissue specimens from 55 patients. This article extends the study by providing downstream processed R data objects, complete cell annotation and R code to reproduce all the analyses. Details of all the bioinformatic analyses that produced the results described in the study are provided.
