## Supplemental Table 1 for "R code and downstream analysis objects for the scRNA-seq atlas of human breast spanning normal, preneoplastic and tumorigenic states"

### Sheet: METADATA TEMPLATE 
Sample name	Title	Patient	Gender	Menopause status	Parity	Cancer type	Cell population	Barcodes file	Mtx file	GEO ID
N-0092-total	Normal Total cells from Patient 0092	0092	Female	Pre	Nulliparous	Normal	Total	N-PM0092-Total-barcodes.tsv.gz	N-PM0092-Total-matrix.mtx.gz	GSM4909253
N-0019-total	Normal Total cells from Patient 0019	0019	Female	Pre	Nulliparous	Normal	Total	N-PM0019-Total-barcodes.tsv.gz	N-PM0019-Total-matrix.mtx.gz	GSM4909254
N-0280-epi	Normal Epithelial cells from Patient 0280	0280	Female	Pre	Nulliparous	Normal	Epithelial	N-N280-Epi-barcodes.tsv.gz	N-N280-Epi-matrix.mtx.gz	GSM4909255
N-0093-epi	Normal Epithelial cells from Patient 0093	0093	Female	Pre	Nulliparous	Normal	Epithelial	N-PM0095-Epi-barcodes.tsv.gz	N-PM0095-Epi-matrix.mtx.gz	GSM4909256
N-0093-total	Normal Total cells from Patient 0093	0093	Female	Pre	Nulliparous	Normal	Total	N-PM0095-Total-barcodes.tsv.gz	N-PM0095-Total-matrix.mtx.gz	GSM4909257
N-1469-epi	Normal Epithelial cells from Patient 1469	1469	Female	Pre	Nulliparous	Normal	Epithelial	N-NF-Epi-barcodes.tsv.gz	N-NF-Epi-matrix.mtx.gz	GSM4909258
N-0408-epi	Normal Epithelial cells from Patient 0408	0408	Female	Pre	Nulliparous	Normal	Epithelial	N-NE-Epi-barcodes.tsv.gz	N-NE-Epi-matrix.mtx.gz	GSM4909259
N-1105-epi	Normal Epithelial cells from Patient 1105	1105	Female	Pre	Nulliparous	Normal	Epithelial	N-N1105-Epi-barcodes.tsv.gz	N-N1105-Epi-matrix.mtx.gz	GSM4909260
N-0230.17-total	Normal Total cells from Patient 0230.17	0230.17	Female	Pre	Nulliparous	Normal	Total	N-PM0230-Total-barcodes.tsv.gz	N-PM0230-Total-matrix.mtx.gz	GSM4909261
N-0064-epi	Normal Epithelial cells from Patient 0064	0064	Female	Pre	Nulliparous	Normal	Epithelial	N-MH0064-Epi-barcodes.tsv.gz	N-MH0064-Epi-matrix.mtx.gz	GSM4909262
N-0064-total	Normal Total cells from Patient 0064	0064	Female	Pre	Nulliparous	Normal	Total	N-MH0064-Total-barcodes.tsv.gz	N-MH0064-Total-matrix.mtx.gz	GSM4909263
N-0230.16-epi	Normal Epithelial cells from Patient 0230.16	0230.16	Female	Pre	Parous	Normal	Epithelial	N-N1B-Epi-barcodes.tsv.gz	N-N1B-Epi-matrix.mtx.gz	GSM4909264
N-0233-total	Normal Total cells from Patient 0233	0233	Female	Pre	Parous	Normal	Total	N-PM0233-Total-barcodes.tsv.gz	N-PM0233-Total-matrix.mtx.gz	GSM4909265
N-0169-total	Normal Total cells from Patient 0169	0169	Female	Pre	Parous	Normal	Total	N-MH0169-Total-barcodes.tsv.gz	N-MH0169-Total-matrix.mtx.gz	GSM4909266
N-0123-epi	Normal Epithelial cells from Patient 0123	0123	Female	Pre	Parous	Normal	Epithelial	N-MH0023-Epi-barcodes.tsv.gz	N-MH0023-Epi-matrix.mtx.gz	GSM4909267
N-0123-total	Normal Total cells from Patient 0123	0123	Female	Pre	Parous	Normal	Total	N-MH0023-Total-barcodes.tsv.gz	N-MH0023-Total-matrix.mtx.gz	GSM4909268
N-0342-epi	Normal Epithelial cells from Patient 0342	0342	Female	Post	Nulliparous	Normal	Epithelial	N-PM0342-Epi-barcodes.tsv.gz	N-PM0342-Epi-matrix.mtx.gz	GSM4909269
N-0342-total	Normal Total cells from Patient 0342	0342	Female	Post	Nulliparous	Normal	Total	N-PM0342-Total-barcodes.tsv.gz	N-PM0342-Total-matrix.mtx.gz	GSM4909270
N-0288-total	Normal Total cells from Patient 0288	0288	Female	Post	Nulliparous	Normal	Total	N-MH288-Total-barcodes.tsv.gz	N-MH288-Total-matrix.mtx.gz	GSM4909271
N-0021-total	Normal Total cells from Patient 0021	0021	Female	Post	Parous	Normal	Total	N-MH0021-Total-barcodes.tsv.gz	N-MH0021-Total-matrix.mtx.gz	GSM4909272
N-0275-epi	Normal Epithelial cells from Patient 0275	0275	Female	Post	Parous	Normal	Epithelial	N-MH275-Epi-barcodes.tsv.gz	N-MH275-Epi-matrix.mtx.gz	GSM4909273
N-0275-total	Normal Total cells from Patient 0275	0275	Female	Post	Parous	Normal	Total	N-MH275-Total-barcodes.tsv.gz	N-MH275-Total-matrix.mtx.gz	GSM4909274
N-0372-epi	Normal Epithelial cells from Patient 0372	0372	Female	Post	Parous	Normal	Epithelial	N-PM0372-Epi-barcodes.tsv.gz	N-PM0372-Epi-matrix.mtx.gz	GSM4909275
N-0372-total	Normal Total cells from Patient 0372	0372	Female	Post	Parous	Normal	Total	N-PM0372-Total-barcodes.tsv.gz	N-PM0372-Total-matrix.mtx.gz	GSM4909276
B1-0894	BRCA1 pre-neoplastic Total cells from Patient 0894	0894	Female	NA	Nulliparous	BRCA1 pre-neoplastic	Total	B1-KCF0894-barcodes.tsv.gz	B1-KCF0894-matrix.mtx.gz	GSM4909277
B1-0033	BRCA1 pre-neoplastic Total cells from Patient 0033	0033	Female	NA	Nulliparous	BRCA1 pre-neoplastic	Total	B1-MH0033-barcodes.tsv.gz	B1-MH0033-matrix.mtx.gz	GSM4909278
B1-0023	BRCA1 pre-neoplastic Total cells from Patient 0023	0023	Female	NA	Parous	BRCA1 pre-neoplastic	Total	B1-MH0023-barcodes.tsv.gz	B1-MH0023-matrix.mtx.gz	GSM4909279
B1-0090	BRCA1 pre-neoplastic Total cells from Patient 0090	0090	Female	NA	Parous	BRCA1 pre-neoplastic	Total	B1-MH0090-barcodes.tsv.gz	B1-MH0090-matrix.mtx.gz	GSM4909280
TN-0126	Triple negative tumour Total cells from Patient 0126	0126	Female	NA	NA	Triple negative tumour	Total	TN-MH0126-barcodes.tsv.gz	TN-MH0126-matrix.mtx.gz	GSM4909281
TN-0135	Triple negative tumour Total cells from Patient 0135	0135	Female	NA	NA	Triple negative tumour	Total	TN-MH0135-barcodes.tsv.gz	TN-MH0135-matrix.mtx.gz	GSM4909282
TN-0106	Triple negative tumour Total cells from Patient 0106	0106	Female	NA	NA	Triple negative tumour	Total	TN-SH0106-barcodes.tsv.gz	TN-SH0106-matrix.mtx.gz	GSM4909283
TN-0114-T2	Triple negative tumour Total cells from Patient 0114	0114	Female	NA	NA	Triple negative tumour	Total	TN-MH0114-T2-barcodes.tsv.gz	TN-MH0114-T2-matrix.mtx.gz	GSM4909284
TN-B1-4031	Triple negative BRCA1 tumour Total cells from Patient 4031	4031	Female	NA	NA	Triple negative BRCA1 tumour	Total	TN-B1-MH4031-barcodes.tsv.gz	TN-B1-MH4031-matrix.mtx.gz	GSM4909285
TN-B1-0131	Triple negative BRCA1 tumour Total cells from Patient 0131	0131	Female	NA	NA	Triple negative BRCA1 tumour	Total	TN-B1-MH0131-barcodes.tsv.gz	TN-B1-MH0131-matrix.mtx.gz	GSM4909286
TN-B1-0554	Triple negative BRCA1 tumour Total cells from Patient 0554	0554	Female	NA	NA	Triple negative BRCA1 tumour	Total	TN-B1-Tum0554-barcodes.tsv.gz	TN-B1-Tum0554-matrix.mtx.gz	GSM4909287
TN-B1-0177	Triple negative BRCA1 tumour Total cells from Patient 0177	0177	Female	NA	NA	Triple negative BRCA1 tumour	Total	TN-B1-MH0177-barcodes.tsv.gz	TN-B1-MH0177-matrix.mtx.gz	GSM4909288
HER2-0308	HER2+ tumour Total cells from Patient 0308	0308	Female	NA	NA	HER2+ tumour	Total	HER2-AH0308-barcodes.tsv.gz	HER2-AH0308-matrix.mtx.gz	GSM4909289
HER2-0337	HER2+ tumour Total cells from Patient 0337	0337	Female	NA	NA	HER2+ tumour	Total	HER2-PM0337-barcodes.tsv.gz	HER2-PM0337-matrix.mtx.gz	GSM4909290
HER2-0031	HER2+ tumour Total cells from Patient 0031	0031	Female	NA	NA	HER2+ tumour	Total	HER2-MH0031-barcodes.tsv.gz	HER2-MH0031-matrix.mtx.gz	GSM4909291
HER2-0069	HER2+ tumour Total cells from Patient 0069	0069	Female	NA	NA	HER2+ tumour	Total	HER2-MH0069-barcodes.tsv.gz	HER2-MH0069-matrix.mtx.gz	GSM4909292
HER2-0161	HER2+ tumour Total cells from Patient 0161	0161	Female	NA	NA	HER2+ tumour	Total	HER2-MH0161-barcodes.tsv.gz	HER2-MH0161-matrix.mtx.gz	GSM4909293
HER2-0176	HER2+ tumour Total cells from Patient 0176	0176	Female	NA	NA	HER2+ tumour	Total	HER2-MH0176-barcodes.tsv.gz	HER2-MH0176-matrix.mtx.gz	GSM4909294
ER-0319	PR+ tumour Total cells from Patient 0319	0319	Female	NA	NA	PR+ tumour	Total	ER-AH0319-barcodes.tsv.gz	ER-AH0319-matrix.mtx.gz	GSM4909295
ER-0001	ER+ tumour Total cells from Patient 0001	0001	Female	NA	NA	ER+ tumour	Total	ER-MH0001-barcodes.tsv.gz	ER-MH0001-matrix.mtx.gz	GSM4909296
ER-0125	ER+ tumour Total cells from Patient 0125	0125	Female	NA	NA	ER+ tumour	Total	ER-MH0125-barcodes.tsv.gz	ER-MH0125-matrix.mtx.gz	GSM4909297
ER-0360	ER+ tumour Total cells from Patient 0360	0360	Female	NA	NA	ER+ tumour	Total	ER-PM0360-barcodes.tsv.gz	ER-PM0360-matrix.mtx.gz	GSM4909298
ER-0114-T3	ER+ tumour Total cells from Patient 0114	0114	Female	NA	NA	ER+ tumour	Total	ER-MH0114-T3-barcodes.tsv.gz	ER-MH0114-T3-matrix.mtx.gz	GSM4909299
ER-0032	ER+ tumour Total cells from Patient 0032	0032	Female	NA	NA	ER+ tumour	Total	ER-MH0032-barcodes.tsv.gz	ER-MH0032-matrix.mtx.gz	GSM4909300
ER-0042	ER+ tumour Total cells from Patient 0042	0042	Female	NA	NA	ER+ tumour	Total	ER-MH0042-barcodes.tsv.gz	ER-MH0042-matrix.mtx.gz	GSM4909301
ER-0025	ER+ tumour Total cells from Patient 0025	0025	Female	NA	NA	ER+ tumour	Total	ER-MH0025-barcodes.tsv.gz	ER-MH0025-matrix.mtx.gz	GSM4909302
ER-0151	ER+ tumour Total cells from Patient 0151	0151	Female	NA	NA	ER+ tumour	Total	ER-MH0151-barcodes.tsv.gz	ER-MH0151-matrix.mtx.gz	GSM4909303
ER-0163	ER+ tumour Total cells from Patient 0163	0163	Female	NA	NA	ER+ tumour	Total	ER-MH0163-barcodes.tsv.gz	ER-MH0163-matrix.mtx.gz	GSM4909304
ER-0029-7C	ER+ tumour Total cells from Patient 0029	0029	Female	NA	NA	ER+ tumour	Total	ER-MH0029-7C-barcodes.tsv.gz	ER-MH0029-7C-matrix.mtx.gz	GSM4909305
ER-0029-9C	ER+ tumour Total cells from Patient 0029	0029	Female	NA	NA	ER+ tumour	Total	ER-MH0029-9C-barcodes.tsv.gz	ER-MH0029-9C-matrix.mtx.gz	GSM4909306
ER-0040-T	ER+ tumour Total cells from Patient 0040	0040	Female	NA	NA	ER+ tumour	Total	ER-MH0040-barcodes.tsv.gz	ER-MH0040-matrix.mtx.gz	GSM4909307
ER-0040-LN	ER+ tumour Lymph-node cells from Patient 0040	0040	Female	NA	NA	ER+ tumour	Involved lymph node	ER-MH0040-LN-barcodes.tsv.gz	ER-MH0040-LN-matrix.mtx.gz	GSM4909308
ER-0043-T	ER+ tumour Total cells from Patient 0043	0043	Female	NA	NA	ER+ tumour	Total	ER-MH0043-T-barcodes.tsv.gz	ER-MH0043-T-matrix.mtx.gz	GSM4909309
ER-0043-LN	ER+ tumour Lymph-node cells from Patient 0043	0043	Female	NA	NA	ER+ tumour	Involved lymph node	ER-MH0043-LN-barcodes.tsv.gz	ER-MH0043-LN-matrix.mtx.gz	GSM4909310
ER-0056-T	ER+ tumour Total cells from Patient 0056	0056	Female	NA	NA	ER+ tumour	Total	ER-MH0056-T-barcodes.tsv.gz	ER-MH0056-T-matrix.mtx.gz	GSM4909311
ER-0056-LN	ER+ tumour Lymph-node cells from Patient 0056	0056	Female	NA	NA	ER+ tumour	Involved lymph node	ER-MH0056-LN-barcodes.tsv.gz	ER-MH0056-LN-matrix.mtx.gz	GSM4909312
ER-0064-T	ER+ tumour Total cells from Patient 0064	0064	Female	NA	NA	ER+ tumour	Total	ER-MH0064-T-barcodes.tsv.gz	ER-MH0064-T-matrix.mtx.gz	GSM4909313
ER-0064-LN	ER+ tumour Lymph-node cells from Patient 0064	0064	Female	NA	NA	ER+ tumour	Involved lymph node	ER-MH0064-LN-barcodes.tsv.gz	ER-MH0064-LN-matrix.mtx.gz	GSM4909314
ER-0167-T	ER+ tumour Total cells from Patient 0167	0167	Female	NA	NA	ER+ tumour	Total	ER-MH0167-T-barcodes.tsv.gz	ER-MH0167-T-matrix.mtx.gz	GSM4909315
ER-0167-LN	ER+ tumour Lymph-node cells from Patient 0167	0167	Female	NA	NA	ER+ tumour	Involved lymph node	ER-MH0167-LN-barcodes.tsv.gz	ER-MH0167-LN-matrix.mtx.gz	GSM4909316
ER-0173-T	ER+ tumour Total cells from Patient 0173	0173	Female	NA	NA	ER+ tumour	Total	ER-MH0173-T-barcodes.tsv.gz	ER-MH0173-T-matrix.mtx.gz	GSM4909317
ER-0173-LN	ER+ tumour Lymph-node cells from Patient 0173	0173	Female	NA	NA	ER+ tumour	Involved lymph node	ER-MH0173-LN-barcodes.tsv.gz	ER-MH0173-LN-matrix.mtx.gz	GSM4909318
mER-0178	ER+ tumour Total cells from Patient 0178	0178	Male	NA	NA	ER+ tumour	Total	mER-PM0178-barcodes.tsv.gz	mER-PM0178-matrix.mtx.gz	GSM4909319
mER-0068-T	ER+ tumour Total cells from Patient 0068	0068	Male	NA	NA	ER+ tumour	Total	mER-MH0068-T-barcodes.tsv.gz	mER-MH0068-T-matrix.mtx.gz	GSM4909320
mER-0068-LN	ER+ tumour Lymph-node cells from Patient 0068	0068	Male	NA	NA	ER+ tumour	Involved lymph node	mER-MH0068-LN-barcodes.tsv.gz	mER-MH0068-LN-matrix.mtx.gz	GSM4909321
