## Supplemental Table 2 for "R code and downstream analysis objects for the scRNA-seq atlas of human breast spanning normal, preneoplastic and tumorigenic states"

### Sheet: Sheet1
Sample Name	# cells before filtering	Mito - upper	# genes - lower	# genes - upper	library size - upper	# cells after filtering	# genes detected after filtering
N-0092-total	4966	0.2	500	6500	70000	4443	18128
N-0019-total	7130	0.2	500	7500	80000	6361	18628
N-0280-epi	1198	0.2	500	4500	25000	1109	16321
N-0093-epi	9879	0.3	500	5000	32000	8319	18483
N-0093-total	7412	0.3	500	7000	60000	5130	18651
N-1469-epi	3015	0.2	500	3300	15000	2858	16323
N-0408-epi	3089	0.2	500	4000	25000	3004	16143
N-1105-epi	5201	0.2	500	5500	35000	4938	17494
N-0230.17-total	3443	0.2	500	8000	120000	3292	18121
N-0064-epi	4785	0.2	500	2500	9000	4047	15342
N-0064-total	1678	0.2	500	5000	30000	1336	15540
N-0230.16-epi	2157	0.2	500	3000	10000	1847	15382
N-0233-total	5665	0.2	500	9000	120000	5199	19187
N-0169-total	4605	0.2	500	7000	60000	4267	18610
N-0123-epi	3037	0.2	500	4500	20000	2831	16163
N-0123-total	7371	0.2	500	6500	60000	6498	17956
N-0342-epi	7856	0.2	500	5500	35000	7505	18439
N-0342-total	10178	0.2	500	7000	60000	9076	18968
N-0288-total	2320	0.2	500	6000	50000	1904	16950
N-0021-total	2463	0.2	500	2700	10000	1551	15221
N-0275-epi	6401	0.2	500	4500	30000	6096	17268
N-0275-total	1914	0.2	500	6500	60000	1469	16916
N-0372-epi	12212	0.2	500	5000	28000	11162	18453
N-0372-total	4825	0.2	500	8000	80000	3806	18770
B1-0894	7850	0.2	500	6000	50000	7330	17860
B1-0033	6827	0.1	500	3800	22000	5931	17434
B1-0023	5932	0.2	500	5000	30000	5019	17537
B1-0090	5663	0.2	500	4500	30000	4960	17867
TN-0126	3666	0.2	500	7000	50000	2766	18090
TN-0135	15870	0.2	500	5000	25000	15212	18431
TN-0106	1065	0.2	500	7000	50000	879	17052
TN-0114-T2	2015	0.3	500	5500	40000	1575	17430
TN-B1-4031	5581	0.2	500	5500	45000	5228	17743
TN-B1-0131	6456	0.3	500	5000	50000	5688	17571
TN-B1-0554	9593	0.4	500	8000	80000	6787	19462
TN-B1-0177	21130	0.4	500	5500	30000	16685	19518
HER2-0308	4779	0.25	500	7000	60000	4160	18316
HER2-0337	12288	0.25	500	6000	55000	8252	18219
HER2-0031	4737	0.2	500	3300	13000	4084	17757
HER2-0069	618	0.25	400	4000	18000	456	15355
HER2-0161	6561	0.3	500	5500	30000	4863	18353
HER2-0176	19027	0.3	500	5500	30000	10103	19577
ER-0319	3406	0.2	500	7000	50000	2846	18231
ER-0001	7393	0.2	500	7000	50000	5754	18090
ER-0125	7289	0.2	500	5000	25000	4226	17479
ER-0360	6676	0.2	500	7000	50000	3714	17894
ER-0114-T3	8822	0.2	500	7000	45000	7723	18626
ER-0032	1445	0.2	500	6000	35000	1108	17159
ER-0042	5439	0.2	500	3500	15000	4529	16860
ER-0025	10592	0.2	500	6000	35000	8102	18312
ER-0151	3357	0.3	500	7000	60000	2527	18616
ER-0163	7334	0.3	500	3500	15000	5990	17420
ER-0029-7C	3395	0.2	500	6500	40000	3102	17421
ER-0029-9C	8012	0.2	500	5000	30000	7261	17565
ER-0040-T	6468	0.2	500	3800	20000	5904	16944
ER-0040-LN	6196	0.2	500	4700	30000	5661	17468
ER-0043-T	5572	0.3	500	4600	30000	4185	17711
ER-0043-LN	912	0.4	400	3300	13000	745	14987
ER-0056-T	4140	0.2	300	1200	3500	2704	14422
ER-0056-LN	7241	0.2	500	2500	10000	6611	15870
ER-0064-T	4037	0.2	500	3000	10000	3603	16689
ER-0064-LN	2411	0.2	300	2000	6000	2328	15736
ER-0167-T	13848	0.3	500	6500	60000	7014	18355
ER-0167-LN	8422	0.4	500	7000	60000	4392	18006
ER-0173-T	9872	0.3	500	5800	32000	7766	19316
ER-0173-LN	3843	0.4	500	8000	70000	3257	19054
mER-0178	13510	0.3	300	1300	3500	7274	15887
mER-0068-T	1013	0.2	300	1300	5000	802	12778
mER-0068-LN	4854	0.2	300	1700	5000	4720	15223
